# Translational control in the spinal cord regulates gene expression and pain hypersensitivity in the chronic phase of neuropathic pain

**DOI:** 10.1101/2024.06.24.600539

**Authors:** Kevin C. Lister, Calvin Wong, Sonali Uttam, Marc Parisien, Patricia Stecum, Nicole Brown, Weihua Cai, David Ho-Tieng, Mehdi Hooshmandi, Ning Gu, Mehdi Amiri, Francis Beaudry, Seyed Mehdi Jafarnejad, Diana Tavares-Ferreira, Nikhil Nageshwar Inturi, Khadijah Mazhar, Hien T. Zhao, Bethany Fitzsimmons, Christos G. Gkogkas, Nahum Sonenberg, Theodore J. Price, Luda Diatchenko, Yaser Atlasi, Jeffrey S. Mogil, Arkady Khoutorsky

## Abstract

Sensitization of spinal nociceptive circuits plays a crucial role in neuropathic pain. This sensitization depends on new gene expression that is primarily regulated via transcriptional and translational control mechanisms. The relative roles of these mechanisms in regulating gene expression in the clinically relevant chronic phase of neuropathic pain are not well understood. Here, we show that changes in gene expression in the spinal cord during the chronic phase of neuropathic pain are substantially regulated at the translational level. Downregulating spinal translation at the chronic phase alleviated pain hypersensitivity. Cell-type-specific profiling revealed that spinal inhibitory and excitatory neurons exhibited substantial changes in translation after peripheral nerve injury. Notably, increasing translation selectively in all inhibitory neurons or parvalbumin-positive (PV^+^) interneurons, but not excitatory neurons, promoted mechanical pain hypersensitivity. Furthermore, increasing translation in PV^+^ neurons decreased their intrinsic excitability and spiking activity. Conversely, reducing translation in spinal PV⁺ neurons prevented the nerve injury–induced decrease in excitability but did not alleviate mechanical hypersensitivity. Together, these findings advance our understanding of translational control mechanisms in the spinal cord during neuropathic pain and highlight their cell-type– and phase-specific contributions to gene expression and pain hypersensitivity.
