## Supplementary material for "Translational control in the spinal cord regulates gene expression and pain hypersensitivity in the chronic phase of neuropathic pain": Suppl. table 2

### Sheet: Sheet1
Oligo ID	Target	Full Sequence
1442669	EIF4E	GsCoAoGoCsAsGsTsAsTsCsTsTsTsTsCoCoTsTsG
676630	control	CsCoToAoTsAsGsGsAsCsTsAsTsCsCsAoGoGoAsA
key:	orange: 2'MOE-modified sugar €
	black: DNA
	linkers: are backbone, where o is PO backbone and s is phosphorothioate backbone
